# Phenotype-based single-cell transcriptomics reveal compensatory pathways involved in Golgi organization and associated transport

**DOI:** 10.1101/2022.12.02.518815

**Authors:** Sanjana Singh, Joanna Zukowska, Aliaksandr Halavatyi, Jonathan J. M. Landry, Rainer Pepperkok

## Abstract

The Golgi is a dynamic organelle with a unique morphology that has implications on its function. How the structural integrity of the Golgi is maintained despite its dynamic nature has been a long-standing question. Several siRNA-based screens have addressed this question and have identified a number of key players required for Golgi integrity. Interestingly, they also reported heterogeneity of phenotypic responses with regards to Golgi morphology. Although never systematically investigated, this variability has generally been attributed to poor transfection efficiency or cell cycle specific responses. Here we show that this heterogeneity is the result of differential response to the siRNA knockdown in different Golgi phenotypes, independent of transfection efficiency or cell cycle phases. To characterize the observed Golgi phenotype-specific responses at the molecular level we have developed an automated assay which enables microscopy-based phenotype classification followed by phenotype-specific single-cell transcriptome analysis. Application of this novel approach to the siRNA mediated knockdown of USO1, a key trafficking protein at the ER to Golgi boundary, surprisingly suggests a key involvement of the late endosomal/endocytic pathways in the regulation of Golgi organization. Our pipeline is the first of its kind developed to study Golgi organization, but can be applied to any biological problem that stands to gain from correlating morphology with single-cell readouts. Moreover, its automated and modular nature allows for uncomplicated scaling up, both in throughput and in complexity, helping the user achieve a systems level understanding of cellular processes.
