## Supplementary table 1 for "Phenotype-based single-cell transcriptomics reveal compensatory pathways involved in Golgi organization and associated transport"

### Sheet: Sheet1
Protein	Name	Localization		siRNA	Antibody	siRNA ID	Antibody ID	Antibody Host	Antibody Dilution for IF
ACBD3	Acyl-CoA binding domain containing 3	Golgi, mitochondria	intracellular	Y	Y	s34848	HPA015594	rabbit	1:54
CCDC146	Coiled-coil domain containing 146	Golgi, Vesicles	intracellular	Y	Y	s33493	HPA020082	rabbit	1:200
GCC1	GRIP and coiled-coil domain containing 1	Golgi, PM, Cytosol	intracellular	Y	Y	s35832	HPA021323	rabbit	1:100
BICD2	Bicaudal D homolog 2	PM, cytosol, Golgi, cytoskeleton	intracellular	Y	Y	s23497	HPA024452	rabbit	1:10
GAK	Cyclin G associated kinase	Golgi, Vesicles, PM, ER	intracellular	Y	Y	s5529	HPA027463	rabbit	1:50
GORASP2 (GRASP55)	Golgi reassembly stacking protein 2, 55kDa	Golgi	intracellular	Y	Y	s24914	HPA035275	rabbit	1:43
GOLGA5 (Golgin 84)	Golgin A5	Golgi		Y	Y	s19321	HPA000992	rabbit	1:69
AKAP9	A kinase (PRKA) anchor protein 9	Golgi, Centrosome, Vesicles, Cytoplasm	membane proteins	Y	Y		HPA008548	rabbit	1:222
TMF1	TATA element modulatory factor 1	Golgi, nucleus	intracellular	Y	Y	s444246	HPA008729	rabbit	1:72
GOLM1	Golgi membrane protein 1	Golgi, endosomes	Secreted	Y	Y	s27833	HPA010638	rabbit	1:32
GOLGB1 (Giantin)	Golgin B1	Golgi	membrane	Y	Y	s5951	HPA011008	rabbit	1:600
SYNGR2	Synaptogyrin 2	Golgi, synaptic vesicles	Membrane	Y	Y	s17477	HPA014742	rabbit	1:87
RASGEF1A	RasGEF domain family, member 1A	Golgi	intracellular	Y	Y	s47933	HPA035593	rabbit	1:159
TMEM165	Transmembrane protein 165	Golgi, vesicles	membrane	Y	Y	s31678	HPA038299	rabbit	1:88
USO1 (P115)	Golgi, nucleoli	Golgi, cytoplasm, nucleus	intracellular	Y	Y	s16390	HPA038282	rabbit	1:31
COPG1	Coatomer protein complex, subunit gamma 1	Golgi, nucleoplasm, cytosol	intracellular	Y	Y		HPA037866	rabbit	1:50
TMCO3	Transmembrane and coiled-coil domains 3	Cytosol	membrane	Y	Y	s29958	HPA039561	rabbit	1:98
COG8	Component of oligomeric golgi complex 8	Golgi	intracellular	Y	Y	s38958	HPA049429	rabbit	1:55
GORASP1 (GRASP65)	Golgi reassembly stacking protein 2, 55kDa			Y	Y	s34818		rabbit	1:200
COPB2	Coatomer protein complex, subunit beta 2 (beta prime)			Y	Y			rabbit	1:40
TRIP11 (GMAP210)	Thyroid Hormone Receptor Interactor 11			Y	Y	ON-TARGETplus (Dharmacon)		rabbit	1:500
CLASP2	Cytoplasmic Linker Associated Protein 2			Y	Y	s23082
GOLGA1 (Golgin 97)	Golgi Autoantigen, Golgin Subfamily A, 1			Y	Y	s5941		mouse
Secondary Antibody: Alexa 568 Anti-rabbit Goat. Dilution- 1:400
For Primary antibody: Permeabalization with PBS: Saponin Solution 1:1
