## Supplementary table 10 for "Phenotype-based single-cell transcriptomics reveal compensatory pathways involved in Golgi organization and associated transport"

### Sheet: Upregulated
GO biological process complete	#genes in GO term	#genes in genelist	expected	Fold Enrichment	+/-	P value
primary miRNA processing	13	6	0.29	20.75	+	0.0204
miRNA processing	34	8	0.76	10.58	+	0.0271
macromolecule metabolic process	5941	183	132.16	1.38	+	0.00489
organic substance metabolic process	7697	241	171.22	1.41	+	6.12e-07
metabolic process	8131	260	180.87	1.44	+	1.79e-09
nucleobase-containing compound metabolic process	2825	102	62.84	1.62	+	0.00952
organic cyclic compound metabolic process	3292	119	73.23	1.63	+	0.000742
heterocycle metabolic process	2999	110	66.71	1.65	+	0.00149
cellular metabolic process	6606	219	146.95	1.49	+	5.74e-08
cellular process	15044	395	334.65	1.18	+	2.13e-07
primary metabolic process	7228	231	160.79	1.44	+	3.33e-07
cellular aromatic compound metabolic process	3050	110	67.85	1.62	+	0.00271
cellular nitrogen compound metabolic process	3573	127	79.48	1.6	+	0.000492
nitrogen compound metabolic process	6710	214	149.26	1.43	+	6.01e-06
positive regulation of steroid biosynthetic process	22	7	0.49	14.3	+	0.0211
response to peptide	445	29	9.9	2.93	+	0.00603
negative regulation of apoptotic process	898	45	19.98	2.25	+	0.00826
regulation of cell death	1654	67	36.79	1.82	+	0.0348
negative regulation of programmed cell death	918	47	20.42	2.3	+	0.00303
negative regulation of cell death	1022	51	22.73	2.24	+	0.00214
apoptotic process	1033	49	22.98	2.13	+	0.0142
programmed cell death	1074	50	23.89	2.09	+	0.0144
cell death	1108	51	24.65	2.07	+	0.0189
protein transport	1179	53	26.23	2.02	+	0.0229
establishment of protein localization	1267	56	28.18	1.99	+	0.0189
protein localization	1919	79	42.69	1.85	+	0.00162
cellular macromolecule localization	1925	79	42.82	1.84	+	0.00172
cellular localization	2655	101	59.06	1.71	+	0.00104
macromolecule localization	2345	93	52.16	1.78	+	0.000482
organic substance transport	1964	77	43.69	1.76	+	0.0178
intracellular transport	1360	61	30.25	2.02	+	0.00356
establishment of localization in cell	1752	72	38.97	1.85	+	0.00749
regulation of intracellular signal transduction	1721	70	38.28	1.83	+	0.0148
regulation of cellular component organization	2364	88	52.59	1.67	+	0.0187
cellular component biogenesis	2633	95	58.57	1.62	+	0.0268
cellular component organization or biogenesis	5727	174	127.4	1.37	+	0.0313
regulation of protein metabolic process	2587	93	57.55	1.62	+	0.045
regulation of molecular function	3094	111	68.83	1.61	+	0.00315
Unclassified	2725	24	60.62	0.4	-	0

### Sheet: Downregulated
GO biological process complete	#genes in GO term	#genes in genelist	expected	Fold Enrichment	+/-	P value
cytoplasmic translation	124	25	0.53	47.17	+	1.29e-29
translation	379	27	1.62	16.67	+	3.6e-21
peptide biosynthetic process	408	27	1.74	15.48	+	2.26e-20
peptide metabolic process	537	27	2.3	11.76	+	2.09e-17
organonitrogen compound metabolic process	5013	50	21.43	2.33	+	9.9e-07
nitrogen compound metabolic process	6710	54	28.68	1.88	+	0.000347
metabolic process	8131	58	34.75	1.67	+	0.00804
organic substance metabolic process	7697	56	32.9	1.7	+	0.00678
cellular amide metabolic process	802	29	3.43	8.46	+	3.02e-15
cellular nitrogen compound metabolic process	3573	43	15.27	2.82	+	1.28e-07
cellular metabolic process	6606	54	28.23	1.91	+	0.000252
cellular process	15044	82	64.3	1.28	+	0.0263
amide biosynthetic process	527	28	2.25	12.43	+	7.86e-19
cellular nitrogen compound biosynthetic process	1588	36	6.79	5.3	+	1.17e-13
cellular biosynthetic process	2464	38	10.53	3.61	+	2.46e-09
biosynthetic process	2603	38	11.13	3.42	+	1.35e-08
organonitrogen compound biosynthetic process	1333	38	5.7	6.67	+	4.29e-18
organic substance biosynthetic process	2534	38	10.83	3.51	+	5.88e-09
gene expression	2314	33	9.89	3.34	+	1.5e-06
cellular macromolecule biosynthetic process	773	28	3.3	8.47	+	1.38e-14
cellular macromolecule metabolic process	2518	34	10.76	3.16	+	2.98e-06
macromolecule biosynthetic process	1487	28	6.36	4.41	+	1.19e-07
protein metabolic process	3920	39	16.75	2.33	+	0.00061
primary metabolic process	7228	54	30.89	1.75	+	0.00762
mitochondrial electron transport, NADH to ubiquinone	46	6	0.2	30.52	+	0.000808
aerobic electron transport chain	86	9	0.37	24.48	+	2.44e-06
aerobic respiration	159	10	0.68	14.71	+	2.47e-05
cellular respiration	190	10	0.81	12.31	+	0.000125
energy derivation by oxidation of organic compounds	261	10	1.12	8.96	+	0.00216
respiratory electron transport chain	113	9	0.48	18.63	+	2.31e-05
electron transport chain	167	9	0.71	12.61	+	0.00057
oxidative phosphorylation	119	10	0.51	19.66	+	1.74e-06
mitochondrial ATP synthesis coupled electron transport	91	9	0.39	23.14	+	3.88e-06
ATP synthesis coupled electron transport	91	9	0.39	23.14	+	3.88e-06
mitochondrial respiratory chain complex I assembly	60	7	0.26	27.3	+	0.00013
NADH dehydrogenase complex assembly	60	7	0.26	27.3	+	0.00013
mitochondrial respiratory chain complex assembly	99	8	0.42	18.91	+	0.000167
mitochondrion organization	445	12	1.9	6.31	+	0.00491
proton motive force-driven mitochondrial ATP synthesis	64	7	0.27	25.59	+	0.000197
proton motive force-driven ATP synthesis	73	7	0.31	22.44	+	0.000455
ATP biosynthetic process	85	7	0.36	19.27	+	0.0012
ATP metabolic process	157	9	0.67	13.41	+	0.000344
purine ribonucleoside triphosphate metabolic process	182	9	0.78	11.57	+	0.00115
purine nucleoside triphosphate metabolic process	187	9	0.8	11.26	+	0.00143
nucleoside triphosphate metabolic process	207	9	0.88	10.17	+	0.00326
ribonucleoside triphosphate metabolic process	189	9	0.81	11.14	+	0.00156
purine ribonucleoside triphosphate biosynthetic process	96	7	0.41	17.06	+	0.00262
purine nucleoside triphosphate biosynthetic process	97	7	0.41	16.88	+	0.0028
nucleoside triphosphate biosynthetic process	114	7	0.49	14.37	+	0.00786
ribonucleoside triphosphate biosynthetic process	102	7	0.44	16.06	+	0.00387
ribosomal large subunit biogenesis	76	8	0.32	24.63	+	2.42e-05
ribonucleoprotein complex biogenesis	449	11	1.92	5.73	+	0.0373
ribosome biogenesis	303	11	1.3	8.49	+	0.000875
negative regulation of protein ubiquitination	83	7	0.35	19.73	+	0.00103
negative regulation of protein modification by small protein conjugation or removal	95	7	0.41	17.24	+	0.00245
regulation of protein ubiquitination	211	8	0.9	8.87	+	0.0402
regulation of signal transduction by p53 class mediator	104	7	0.44	15.75	+	0.00438
