## Supplementary table 9 for "Phenotype-based single-cell transcriptomics reveal compensatory pathways involved in Golgi organization and associated transport"

### Sheet: 2020-11-12_DE_FragvsNon-frag
p_val	avg_logFC	pct.1	pct.2	p_val_adj	geneID	symbol
1.35641e-06	0.533818	0.729	0.463	0.0371859	ENSG00000204427	ABHD16A
3.1231e-06	0.563563	0.587	0.278	0.0856197	ENSG00000114626	ABTB1
1.5973e-07	0.769866	0.945	0.806	0.00437901	ENSG00000166016	ABTB2
1.6827e-06	0.461852	0.963	0.88	0.0461311	ENSG00000068366	ACSL4
3.64008e-07	0.263915	1	1	0.00997929	ENSG00000075624	ACTB
4.29917e-07	0.544979	0.56	0.259	0.0117862	ENSG00000243989	ACY1
1.76903e-06	0.859602	0.748	0.5	0.0484979	ENSG00000162104	ADCY9
9.75485e-08	0.793848	0.95	0.806	0.00267429	ENSG00000148926	ADM
4.30029e-07	-0.388549	0.986	1	0.0117892	ENSG00000101126	ADNP
1.43671e-09	-0.542153	1	1	3.93873e-05	ENSG00000258666	NA	-0.539195
1.89425e-08	0.518778	0.982	0.852	0.000519308	ENSG00000116863	ADPRHL2
2.04003e-07	0.511454	0.982	0.972	0.00559274	ENSG00000196526	AFAP1
1.54053e-08	0.698232	0.982	0.898	0.000422336	ENSG00000172493	AFF1
8.7002e-08	-0.751699	0.61	0.787	0.00238516	ENSG00000204149	AGAP6
1.58086e-06	0.327043	1	0.991	0.0433394	ENSG00000084693	AGBL5
1.97467e-10	0.669592	0.968	0.861	5.41355e-06	ENSG00000162688	AGL
7.37697e-11	-0.482351	1	1	2.0224e-06	ENSG00000235298	NA	-0.477394
1.62025e-06	0.717665	0.606	0.343	0.0444192	ENSG00000185567	AHNAK2
1.33336e-06	0.302751	1	1	0.0365542	ENSG00000085662	AKR1B1
1.74157e-07	0.798991	0.922	0.713	0.00477453	ENSG00000105221	AKT2
1.66744e-08	0.521463	0.991	0.907	0.00045713	ENSG00000137124	ALDH1B1
3.68716e-07	-0.29402	1	1	0.0101083	ENSG00000159063	ALG8
2.0721e-13	1.33383	0.789	0.352	5.68067e-09	ENSG00000163283	ALPP
2.40945e-06	0.666771	0.624	0.324	0.066055	ENSG00000003393	ALS2
5.61711e-10	0.717453	0.881	0.62	1.53993e-05	ENSG00000242110	AMACR
1.02409e-08	0.756208	0.844	0.565	0.000280753	ENSG00000162066	AMDHD2
5.58787e-07	0.59621	0.853	0.694	0.0153192	ENSG00000144233	AMMECR1L
1.85722e-06	0.561663	0.95	0.88	0.0509156	ENSG00000114019	AMOTL2
6.95062e-08	0.60834	0.977	0.917	0.00190551	ENSG00000153107	ANAPC1
3.02891e-06	-0.417705	1	1	0.0830375	ENSG00000263986	NA	-0.410105
2.50088e-08	-0.346928	1	1	0.000685616	ENSG00000166295	ANAPC16
3.30763e-06	0.342251	0.922	0.722	0.0906788	ENSG00000213337	ANKRD39
1.66693e-09	0.649662	0.89	0.667	4.56988e-05	ENSG00000265190	ANXA8
7.94059e-10	0.727247	0.986	0.907	2.17691e-05	ENSG00000100280	AP1B1
7.76314e-08	-0.386104	0.904	0.963	0.00212827	ENSG00000205871	NA	-0.368383
7.84757e-09	0.260099	1	1	0.000215141	ENSG00000161203	AP2M1
8.97314e-07	0.557073	0.968	0.907	0.0245999	ENSG00000221838	AP4M1
3.42626e-09	0.459752	0.986	0.954	9.39309e-05	ENSG00000149182	ARFGAP2
4.54445e-12	0.404955	1	1	1.24586e-07	ENSG00000134884	ARGLU1
1.45886e-07	0.829756	0.752	0.509	0.00399947	ENSG00000088756	ARHGAP28
3.32406e-06	0.433958	0.766	0.5	0.0911291	ENSG00000163947	ARHGEF3
5.3215e-07	-0.349446	0.743	0.88	0.0145889	ENSG00000229659	NA	-0.340422
6.05559e-11	0.78058	0.917	0.694	1.66014e-06	ENSG00000165997	ARL5B
8.7643e-10	-0.346765	1	1	2.40273e-05	ENSG00000278993	NA	-0.326451
6.56054e-09	1.99626	0.372	0.083	0.000179857	ENSG00000141748	ARL5C
1.78729e-11	0.402554	1	1	4.89984e-07	ENSG00000130429	ARPC1B
5.14441e-08	0.4845	1	0.935	0.00141034	ENSG00000128989	ARPP19
2.26687e-06	0.691719	0.931	0.75	0.0621463	ENSG00000197070	ARRDC1
6.63362e-07	0.564478	0.894	0.648	0.0181861	ENSG00000203993	ARRDC1-AS1
1.27653e-09	0.664534	0.945	0.667	3.49961e-05	ENSG00000126522	ASL
1.16061e-06	-0.679813	0.991	0.944	0.0318182	ENSG00000070669	ASNS
5.93399e-07	-0.319517	0.807	0.926	0.016268	ENSG00000225405	NA	-0.291777
7.93134e-14	0.278187	1	1	2.17438e-09	ENSG00000110955	ATP5F1B
6.14168e-08	0.336102	1	1	0.00168374	ENSG00000099624	ATP5F1D
1.09384e-08	-0.264755	1	1	0.000299877	ENSG00000198899	ATP6
1.09306e-06	0.362439	1	0.991	0.0299663	ENSG00000155096	AZIN1
2.29681e-07	-0.305091	1	1	0.0062967	ENSG00000214541	NA	-0.273369
4.40095e-15	-0.303541	1	1	1.20652e-10	ENSG00000233913	NA	-0.268719
1.53765e-08	0.626172	0.899	0.657	0.000421546	ENSG00000156273	BACH1
2.87812e-07	-0.300524	1	1	0.00789036	ENSG00000280160	NA	-0.265779
8.56343e-08	0.600974	0.647	0.343	0.00234766	ENSG00000248098	BCKDHA
1.68632e-08	-0.293959	1	1	0.000462306	ENSG00000237550	NA	-0.261889
9.41612e-08	0.660001	0.927	0.824	0.00258143	ENSG00000171552	BCL2L1
4.80897e-14	-0.290165	1	1	1.31838e-09	ENSG00000280195	NA	-0.24998
7.712e-07	0.590844	0.766	0.528	0.0211424	ENSG00000134107	BHLHE40
5.08954e-09	1.04022	0.674	0.361	0.00013953	ENSG00000101197	BIRC7
3.56807e-06	-0.27997	1	1	0.0978187	ENSG00000230076	NA	-0.245841
2.00593e-09	0.721624	0.849	0.5	5.49925e-05	ENSG00000165714	BORCS5
2.6265e-10	-0.516442	0.968	1	7.20055e-06	ENSG00000169925	BRD3
2.19392e-06	0.425729	0.954	0.935	0.0601464	ENSG00000112578	BYSL
5.99262e-08	0.366081	1	0.991	0.00164288	ENSG00000136261	BZW2
4.96461e-07	0.391508	0.995	0.981	0.0136105	ENSG00000174109	C16orf91
2.01061e-08	1.07922	0.638	0.315	0.000551209	ENSG00000173918	C1QTNF1
2.32893e-06	0.366888	0.991	0.972	0.0638477	ENSG00000101220	C20orf27
2.17158e-06	0.473316	0.853	0.657	0.0595338	ENSG00000178074	C2orf69
1.90705e-08	0.539474	0.922	0.759	0.000522818	ENSG00000181904	C5orf24
2.94171e-08	1.09227	0.344	0.074	0.000806471	ENSG00000067191	CACNB1
1.85932e-06	-0.249019	1	1	0.0509731	ENSG00000132967	NA	-0.209749
3.28809e-09	-0.438692	1	1	9.0143e-05	ENSG00000151893	CACUL1
4.67215e-08	0.345642	1	0.991	0.00128087	ENSG00000122786	CALD1
1.36071e-09	0.337029	1	1	3.73038e-05	ENSG00000179218	CALR
3.29612e-07	-0.241039	1	1	0.00903632	ENSG00000254873	NA	-0.179716
3.3322e-09	0.74475	0.89	0.62	9.13522e-05	ENSG00000014216	CAPN1
4.59925e-07	0.498012	0.968	0.87	0.0126088	ENSG00000166734	CASC4
1.33928e-09	-0.422315	1	1	3.67165e-05	ENSG00000106144	CASP2
3.14517e-06	0.509124	0.936	0.843	0.0862249	ENSG00000064012	CASP8
3.42237e-08	0.330409	1	1	0.000938242	ENSG00000153113	CAST
3.59123e-07	0.384399	1	0.981	0.00984536	ENSG00000105974	CAV1
3.90012e-10	-0.557958	1	1	1.06922e-05	ENSG00000094916	CBX5
1.47282e-06	-0.225798	1	1	0.0403775	ENSG00000279641	NA
2.05523e-08	1.6559	0.573	0.241	0.000563441	ENSG00000115009	CCL20
7.66245e-11	0.813172	0.986	0.954	2.10066e-06	ENSG00000142871	CCN1
3.96403e-09	0.736318	0.807	0.5	0.000108674	ENSG00000082258	CCNT2
3.53833e-06	-0.227147	1	1	0.0970034	ENSG00000150753	CCT5
2.13411e-06	0.471693	1	0.981	0.0585066	ENSG00000177697	CD151
2.00321e-13	0.493728	1	1	5.49179e-09	ENSG00000272398	CD24
1.18752e-09	0.992489	0.839	0.537	3.25559e-05	ENSG00000198087	CD2AP
9.79553e-09	0.546563	1	1	0.000268544	ENSG00000105401	CDC37
4.30159e-09	0.582013	0.794	0.481	0.000117928	ENSG00000089486	CDIP1
5.24829e-07	-0.632845	1	0.991	0.0143882	ENSG00000091527	CDV3
1.08004e-09	0.66489	0.977	0.898	2.96094e-05	ENSG00000135048	CEMIP2
1.11915e-06	0.598675	0.977	0.917	0.0306815	ENSG00000112877	CEP72
8.04463e-08	1.12633	0.546	0.231	0.00220544	ENSG00000172828	CES3
3.63989e-07	0.71144	0.899	0.722	0.00997875	ENSG00000160401	CFAP157
1.41319e-10	0.712698	0.986	0.815	3.87425e-06	ENSG00000165410	CFL2
4.07119e-07	0.19302	0.514	0.213	0.0111612	ENSG00000229133	NA
2.02964e-10	0.213387	1	1	5.56425e-06	ENSG00000106153	CHCHD2
2.90273e-06	0.216908	0.33	0.093	0.0795782	ENSG00000186940	NA
4.86667e-07	0.562772	0.963	0.944	0.013342	ENSG00000085872	CHERP
1.75775e-06	0.224546	0.803	0.611	0.0481887	ENSG00000197258	NA
7.09186e-07	0.228272	0.775	0.556	0.0194423	ENSG00000235084	NA
3.23881e-06	0.316512	0.945	0.741	0.088792	ENSG00000255112	CHMP1B
2.87908e-06	-0.227559	1	1	0.0789298	ENSG00000187446	CHP1
1.6729e-06	0.243196	1	1	0.0458626	ENSG00000218175	NA
3.53755e-08	0.684355	0.904	0.657	0.00096982	ENSG00000033100	CHPF2
3.34916e-06	0.715312	0.89	0.796	0.0918173	ENSG00000127586	CHTF18
2.37705e-08	0.419719	0.954	0.75	0.000651668	ENSG00000163539	CLASP2
1.40115e-06	0.366919	0.995	0.963	0.0384125	ENSG00000141367	CLTC
6.6028e-08	0.423017	1	0.972	0.00181016	ENSG00000125107	CNOT1
3.78228e-07	0.262717	0.624	0.306	0.0103691	ENSG00000236189	NA
1.13579e-14	-0.459948	1	1	3.11376e-10	ENSG00000144580	CNOT9
3.62594e-12	0.645927	0.995	0.944	9.94051e-08	ENSG00000111799	COL12A1
1.54097e-06	1.0281	0.532	0.269	0.0422458	ENSG00000196739	COL27A1
1.79062e-12	1.10004	0.959	0.833	4.90899e-08	ENSG00000168542	COL3A1
6.4968e-07	0.57987	0.972	0.88	0.017811	ENSG00000204262	COL5A2
2.20679e-12	-0.31703	1	1	6.04993e-08	ENSG00000198712	COX2
1.30883e-09	-0.212353	1	1	3.58816e-05	ENSG00000198938	COX3
2.06905e-06	0.683114	0.876	0.704	0.0567231	ENSG00000080200	CRYBG3
2.69101e-10	0.653316	0.986	0.861	7.37741e-06	ENSG00000198561	CTNND1
1.99402e-06	0.288962	0.541	0.259	0.0546661	ENSG00000217026	NA
2.86451e-07	0.423886	0.986	0.944	0.00785304	ENSG00000143079	CTTNBP2NL
8.15547e-08	0.786297	0.5	0.204	0.00223582	ENSG00000161921	CXCL16
4.32144e-14	0.898866	0.968	0.87	1.18472e-09	ENSG00000001630	CYP51A1
3.92471e-11	-0.291777	1	1	1.07596e-06	ENSG00000198727	CYTB
1.2379e-08	0.424153	0.651	0.306	0.000339369	ENSG00000008256	CYTH3
1.88885e-06	0.301455	0.431	0.167	0.0517828	ENSG00000236993	NA
2.50939e-06	0.300139	1	1	0.0687948	ENSG00000153071	DAB2
8.22699e-14	1.20284	0.913	0.657	2.25543e-09	ENSG00000070190	DAPP1
3.33958e-06	0.304029	0.477	0.213	0.0915546	ENSG00000213856	NA
6.4471e-07	0.37808	0.995	0.972	0.0176747	ENSG00000130311	DDA1
3.18965e-07	0.288615	1	1	0.00874441	ENSG00000167986	DDB1
1.26394e-06	0.305897	0.693	0.407	0.0346508	ENSG00000260894	NA
3.05563e-07	0.834521	0.885	0.741	0.00837701	ENSG00000204580	DDR1
2.28665e-07	0.297191	1	1	0.00626884	ENSG00000099974	DDTL
2.11741e-06	0.569438	0.94	0.815	0.0580487	ENSG00000013573	DDX11
8.34983e-09	0.317468	0.862	0.667	0.00022891	ENSG00000249855	NA
2.95633e-09	0.321928	1	1	8.10478e-05	ENSG00000279605	NA
3.09681e-07	0.323369	0.995	0.972	0.0084899	ENSG00000259083	NA
1.3625e-06	0.358876	0.995	0.991	0.037353	ENSG00000215301	DDX3X
6.23187e-08	0.325072	0.362	0.074	0.00170847	ENSG00000282912	NA
7.47719e-08	0.65917	0.899	0.704	0.00204987	ENSG00000183258	DDX41
1.05617e-09	0.38901	1	0.981	2.89549e-05	ENSG00000136271	DDX56
5.83087e-07	0.328655	0.505	0.204	0.0159853	ENSG00000241081	NA
8.8418e-07	0.793087	0.61	0.324	0.0242398	ENSG00000107201	DDX58
7.27376e-08	0.810224	0.775	0.5	0.0019941	ENSG00000105339	DENND3
5.5236e-09	0.434834	0.972	0.926	0.00015143	ENSG00000228716	DHFR
5.26813e-10	0.846393	0.917	0.704	1.44426e-05	ENSG00000150990	DHX37
3.44431e-06	0.334424	0.486	0.231	0.0944258	ENSG00000226131	NA
1.09567e-07	0.605484	0.986	0.954	0.00300378	ENSG00000184047	DIABLO
2.20461e-11	-0.377769	1	1	6.04394e-07	ENSG00000086061	DNAJA1
2.09959e-06	0.696694	0.972	0.907	0.0575602	ENSG00000168724	DNAJC21
1.92376e-07	0.337516	0.61	0.306	0.00527399	ENSG00000274265	NA
5.24707e-09	-0.558381	1	1	0.000143848	ENSG00000102580	DNAJC3
3.10461e-06	0.522197	0.849	0.63	0.085113	ENSG00000176410	DNAJC30
7.29579e-07	0.287664	1	1	0.0200014	ENSG00000213918	DNASE1
7.7867e-07	0.617867	0.876	0.694	0.0213473	ENSG00000108963	DPH1
7.10998e-09	0.466441	0.995	0.954	0.00019492	ENSG00000113360	DROSHA
1.12568e-12	0.681234	0.995	0.917	3.08605e-08	ENSG00000046604	DSG2
4.27688e-07	0.344165	0.986	1	0.0117251	ENSG00000220472	NA
8.30721e-08	0.393018	1	0.991	0.00227742	ENSG00000096696	DSP
3.28007e-06	0.615907	0.982	0.981	0.0899231	ENSG00000120129	DUSP1
7.27639e-10	0.222243	1	1	1.99482e-05	ENSG00000127884	ECHS1
5.01744e-07	0.505782	0.876	0.639	0.0137553	ENSG00000078401	EDN1
2.23275e-06	1.02209	0.656	0.38	0.0612107	ENSG00000127129	EDN2
3.65189e-07	0.281248	1	1	0.0100117	ENSG00000104529	EEF1D
2.70889e-06	0.304735	1	1	0.0742643	ENSG00000167658	EEF2
2.50858e-06	0.354822	0.252	0.037	0.0687727	ENSG00000275834	NA
2.59526e-08	0.356701	1	0.991	0.00071149	ENSG00000283041	NA
1.87643e-06	0.665709	0.711	0.435	0.0514423	ENSG00000103319	EEF2K
1.84526e-07	0.464202	0.986	0.954	0.00505878	ENSG00000169242	EFNA1
1.12711e-07	0.516607	0.982	0.963	0.00308996	ENSG00000132294	EFR3A
1.69451e-06	0.495474	0.991	0.926	0.0464549	ENSG00000146648	EGFR
4.0107e-08	0.797057	0.894	0.704	0.00109953	ENSG00000110047	EHD1
1.84569e-07	0.260403	1	1	0.00505996	ENSG00000063046	EIF4B
4.39909e-09	0.387813	1	1	0.000120601	ENSG00000114867	EIF4G1
7.83937e-07	0.950703	0.601	0.315	0.0214916	ENSG00000105656	ELL
2.3663e-06	0.372916	0.995	0.981	0.0648721	ENSG00000012660	ELOVL5
4.23382e-07	0.536355	0.858	0.565	0.011607	ENSG00000149218	ENDOD1
1.39864e-06	0.392987	0.651	0.352	0.0383436	ENSG00000088367	EPB41L1
3.16383e-06	0.983435	0.615	0.38	0.0867364	ENSG00000142627	EPHA2
6.66145e-07	0.656762	0.784	0.509	0.0182624	ENSG00000177106	EPS8L2
2.6416e-06	0.773651	1	0.963	0.0724195	ENSG00000169710	FASN
1.35722e-06	1.14996	0.564	0.296	0.0372081	ENSG00000135722	FBXL8
3.82036e-07	0.369729	0.789	0.593	0.0104735	ENSG00000185839	NA
1.16464e-06	0.337471	0.991	0.991	0.0319285	ENSG00000115641	FHL2
3.29431e-10	0.473279	0.995	0.991	9.03134e-06	ENSG00000004478	FKBP4
4.62766e-07	0.572591	0.835	0.546	0.0126867	ENSG00000106692	FKTN
3.81042e-08	0.373623	0.959	0.935	0.00104463	ENSG00000123009	NA
1.80867e-07	0.374742	0.472	0.167	0.00495848	ENSG00000241651	NA
1.14281e-06	0.32365	1	1	0.03133	ENSG00000162076	FLYWCH2
2.32738e-06	-0.416627	0.968	0.972	0.0638051	ENSG00000164898	FMC1
1.47318e-07	1.03828	0.638	0.343	0.00403873	ENSG00000125740	FOSB
1.93396e-06	0.46432	0.761	0.481	0.0530195	ENSG00000170802	FOXN2
3.08268e-06	0.539482	0.972	0.954	0.0845117	ENSG00000136877	FPGS
4.66526e-10	0.950014	0.995	0.991	1.27898e-05	ENSG00000075618	FSCN1
3.02101e-08	0.483988	0.995	1	0.000828209	ENSG00000160211	G6PD
1.43044e-06	0.388813	0.477	0.222	0.0392156	ENSG00000224781	NA
1.89622e-10	0.617499	1	1	5.19849e-06	ENSG00000170296	GABARAP
2.11553e-06	0.390113	0.202	0.009	0.0579974	ENSG00000241529	NA
6.63207e-08	0.962982	0.784	0.509	0.00181818	ENSG00000099860	GADD45B
6.97101e-08	0.463723	1	0.861	0.0019111	ENSG00000139629	GALNT6
2.77579e-06	-0.248407	1	1	0.0760982	ENSG00000234741	GAS5
2.13677e-08	0.657955	0.523	0.213	0.000585796	ENSG00000280071	GATD3B
6.85107e-07	0.394067	0.505	0.213	0.0187822	ENSG00000213592	NA
3.35023e-12	0.711121	0.991	0.981	9.18464e-08	ENSG00000089154	GCN1
1.80208e-08	0.42274	1	1	0.000494041	ENSG00000140905	GCSH
3.69621e-09	0.466003	0.991	0.981	0.000101332	ENSG00000119125	GDA
1.39633e-07	0.414415	0.995	0.981	0.00382804	ENSG00000140632	GLYR1
1.99878e-06	-0.539195	1	1	0.0547967	ENSG00000087460	GNAS
5.97148e-10	0.661226	0.784	0.509	1.63708e-05	ENSG00000242616	GNG10
1.23514e-07	0.617274	0.89	0.63	0.00338614	ENSG00000111670	GNPTAB
2.38981e-06	0.695415	0.881	0.731	0.0655166	ENSG00000175265	GOLGA8A
4.44536e-07	0.373052	1	1	0.012187	ENSG00000197858	GPAA1
2.80184e-06	0.482672	0.954	0.806	0.0768124	ENSG00000188092	GPR89B
5.62578e-08	0.648676	0.858	0.556	0.00154231	ENSG00000089351	GRAMD1A
6.76834e-07	0.407523	0.794	0.62	0.0185554	ENSG00000224114	NA
2.61397e-06	0.407986	0.894	0.713	0.0716621	ENSG00000267165	NA
4.89995e-07	0.408153	0.569	0.287	0.0134332	ENSG00000213942	NA
6.379e-07	0.411483	0.573	0.315	0.017488	ENSG00000248626	NA
1.96539e-07	0.41364	0.381	0.102	0.00538811	ENSG00000213003	NA
9.60863e-08	0.575843	0.748	0.417	0.00263421	ENSG00000274997	H2AC12
1.15435e-06	0.417258	0.615	0.361	0.0316466	ENSG00000232368	NA
3.1022e-07	0.774669	0.853	0.62	0.00850468	ENSG00000184260	H2AC20
5.27449e-07	0.418632	1	0.991	0.01446	ENSG00000241720	NA
2.87309e-08	0.651576	0.995	1	0.000787658	ENSG00000163041	H3-3A
7.67333e-07	0.609823	0.601	0.287	0.0210364	ENSG00000276966	H4C5
1.75435e-08	0.458962	0.991	0.963	0.000480956	ENSG00000147874	HAUS6
2.01086e-06	-0.236685	1	1	0.0551277	ENSG00000143575	HAX1
1.98874e-07	0.421419	0.564	0.269	0.00545213	ENSG00000239809	NA
3.81554e-17	0.54401	1	1	1.04603e-12	ENSG00000115677	HDLBP
9.10135e-13	0.701856	0.995	0.926	2.49513e-08	ENSG00000119285	HEATR1
2.90878e-08	0.564149	0.697	0.398	0.000797442	ENSG00000008869	HEATR5B
7.46127e-07	0.684567	0.693	0.398	0.0204551	ENSG00000010704	HFE
4.01692e-09	1.06687	0.766	0.481	0.000110124	ENSG00000130787	HIP1R
3.62477e-07	0.550579	0.913	0.815	0.00993731	ENSG00000110422	HIPK3
9.12558e-07	0.316058	1	1	0.0250178	ENSG00000122566	HNRNPA2B1
2.40622e-07	0.426101	0.362	0.093	0.00659665	ENSG00000180172	NA
1.41523e-06	-0.368383	1	1	0.0387986	ENSG00000165119	HNRNPK
1.2669e-11	0.949151	0.872	0.546	3.47319e-07	ENSG00000186603	HPDL
2.95898e-19	-0.526888	1	1	8.11204e-15	ENSG00000109971	HSPA8
1.13587e-13	-0.561589	1	1	3.11397e-09	ENSG00000115541	HSPE1
1.76826e-06	0.882502	0.794	0.583	0.0484769	ENSG00000142798	HSPG2
4.03535e-09	0.434715	0.477	0.148	0.000110629	ENSG00000234648	NA
5.01718e-09	0.712235	1	0.991	0.000137546	ENSG00000160888	IER2
2.94678e-06	0.435566	0.44	0.194	0.0807861	ENSG00000213560	NA
6.33063e-14	1.0537	0.991	0.954	1.73554e-09	ENSG00000137331	IER3
6.26504e-09	1.01818	0.931	0.852	0.000171756	ENSG00000272273	IER3-AS1
5.23388e-08	0.571801	0.954	0.861	0.00143487	ENSG00000159110	IFNAR2
2.42814e-08	0.437767	1	1	0.000665674	ENSG00000248015	NA
2.97233e-07	0.974241	0.454	0.157	0.00814865	ENSG00000115008	IL1A
4.80472e-08	0.438868	0.94	0.87	0.00131721	ENSG00000242358	NA
2.32437e-06	-0.248305	1	1	0.0637227	ENSG00000143621	ILF2
3.37547e-08	0.350952	1	1	0.000925385	ENSG00000129351	ILF3
2.00853e-08	0.404604	1	0.981	0.000550638	ENSG00000106348	IMPDH1
1.75499e-07	1.09669	0.729	0.519	0.0048113	ENSG00000164880	INTS1
1.57808e-08	0.444006	0.977	0.861	0.000432631	ENSG00000265784	NA
4.77291e-08	0.316214	1	1	0.00130849	ENSG00000140575	IQGAP1
4.26541e-11	0.977221	0.775	0.398	1.16936e-06	ENSG00000138448	ITGAV
6.30152e-09	0.428373	0.995	0.991	0.000172756	ENSG00000116679	IVNS1ABP
9.45553e-08	0.703068	0.853	0.611	0.00259223	ENSG00000069424	KCNAB2
1.89563e-06	0.3306	1	1	0.0519686	ENSG00000105438	KDELR1
5.19616e-11	0.762294	0.982	0.898	1.42453e-06	ENSG00000049130	KITLG
3.72784e-11	0.455781	1	1	1.02199e-06	ENSG00000215030	NA
1.34138e-10	0.6897	0.872	0.546	3.6774e-06	ENSG00000174010	KLHL15
6.13478e-07	0.458987	0.463	0.194	0.0168185	ENSG00000243663	NA
9.34138e-07	0.495907	0.936	0.759	0.0256094	ENSG00000198910	L1CAM
1.47851e-06	0.233348	1	1	0.0405332	ENSG00000101680	LAMA1
1.96118e-06	0.338959	1	1	0.0537657	ENSG00000130702	LAMA5
4.83044e-12	0.461617	1	1	1.32426e-07	ENSG00000139239	NA
1.62815e-06	0.297136	0.995	0.991	0.0446358	ENSG00000149357	LAMTOR1
1.66966e-08	0.572606	0.995	1	0.000457737	ENSG00000002834	LASP1
2.86112e-08	0.833661	0.894	0.741	0.000784377	ENSG00000167615	LENG8
1.04655e-07	0.472607	0.894	0.62	0.00286912	ENSG00000116977	LGALS8
1.55809e-06	0.545838	0.986	0.944	0.042715	ENSG00000105486	LIG1
5.67701e-11	0.422581	1	1	1.55635e-06	ENSG00000050405	LIMA1
2.7247e-07	0.940728	0.642	0.361	0.00746976	ENSG00000280798	LINC00294
1.23416e-06	0.687411	0.56	0.269	0.0338346	ENSG00000251432	LINC02615
1.8747e-09	0.330357	1	1	5.1395e-05	ENSG00000074695	LMAN1
3.20625e-06	0.465548	0.991	0.991	0.0878995	ENSG00000183199	NA
3.12721e-08	0.465885	0.972	0.981	0.000857325	ENSG00000240376	NA
4.2686e-09	0.486337	1	1	0.000117024	ENSG00000160789	LMNA
1.9376e-12	0.719348	0.995	0.963	5.31192e-08	ENSG00000136153	LMO7
2.47162e-06	0.897013	0.683	0.444	0.0677596	ENSG00000215246	LOC100506688
2.98769e-07	0.468952	0.972	0.972	0.00819075	ENSG00000232346	NA
3.39942e-07	0.469197	0.89	0.852	0.00931952	ENSG00000253683	NA
4.71989e-08	-0.344138	1	1	0.00129396	ENSG00000264235	LOC104968399
1.80896e-07	0.340004	1	1	0.00495926	ENSG00000258017	LOC105369760
2.87663e-07	0.277697	1	1	0.00788629	ENSG00000257337	LOC283335
2.8902e-06	0.685997	0.83	0.593	0.0792348	ENSG00000161036	LRWD1
2.45223e-06	0.473209	0.509	0.241	0.067228	ENSG00000231416	NA
1.51086e-08	0.402976	1	1	0.000414203	ENSG00000179564	LSMEM2
2.72883e-06	0.775593	0.766	0.519	0.0748108	ENSG00000160285	LSS
5.95677e-20	0.611795	1	1	1.63305e-15	ENSG00000160932	LY6E
3.71473e-08	-0.450434	1	1	0.00101839	ENSG00000160886	LY6K
6.73876e-08	0.657036	0.945	0.824	0.00184743	ENSG00000185022	MAFF
1.04896e-08	0.529723	0.986	0.935	0.000287573	ENSG00000102316	MAGED2
4.79405e-09	0.482873	0.922	0.787	0.000131429	ENSG00000214391	NA
1.85195e-06	0.483056	0.468	0.222	0.0507713	ENSG00000188512	NA
1.5381e-08	0.815472	0.899	0.731	0.000421669	ENSG00000006062	MAP3K14
1.08034e-16	1.03186	0.995	0.861	2.96175e-12	ENSG00000107968	MAP3K8
8.18068e-07	0.350052	1	0.981	0.0224273	ENSG00000135525	MAP7
1.78714e-06	1.18809	0.491	0.222	0.0489945	ENSG00000137802	MAPKBP1
2.18098e-07	0.658371	0.853	0.602	0.00597914	ENSG00000088888	MAVS
4.14815e-07	0.486977	0.688	0.463	0.0113721	ENSG00000240087	NA
2.97714e-06	0.541209	0.94	0.778	0.0816182	ENSG00000076706	MCAM
2.91154e-12	0.488439	0.775	0.426	7.98199e-08	ENSG00000213087	NA
4.24779e-08	0.520921	0.991	0.991	0.00116453	ENSG00000172366	MCRIP2
8.09571e-09	0.490003	0.995	1	0.000221944	ENSG00000235587	NA
2.30777e-08	0.490264	0.83	0.667	0.000632676	ENSG00000235354	NA
4.37856e-07	0.766583	0.872	0.685	0.0120038	ENSG00000175221	MED16
1.45278e-06	0.598831	0.606	0.315	0.0398279	ENSG00000104973	MED25
1.74581e-07	0.405402	0.959	0.787	0.00478614	ENSG00000037897	METTL1
1.19102e-09	0.49277	0.454	0.12	3.26517e-05	ENSG00000256210	NA
4.22462e-07	0.550969	0.959	0.833	0.0115818	ENSG00000109736	MFSD10
8.70402e-09	0.42521	1	1	0.000238621	ENSG00000240972	MIF
2.13623e-10	0.649167	0.995	0.917	5.85647e-06	ENSG00000187098	MITF
1.67974e-06	0.743489	0.743	0.519	0.0460501	ENSG00000011143	MKS1
3.25521e-06	0.497771	0.931	0.87	0.0892417	ENSG00000248988	NA
1.61944e-07	0.633794	0.936	0.741	0.00443969	ENSG00000155229	MMS19
2.78504e-08	0.499368	0.904	0.861	0.00076352	ENSG00000226976	NA
4.32273e-08	0.584046	0.963	0.796	0.00118508	ENSG00000061987	MON2
1.11285e-07	0.500148	0.491	0.194	0.00305089	ENSG00000233839	NA
4.92173e-07	0.486168	0.977	0.907	0.0134929	ENSG00000150054	MPP7
1.22968e-07	0.469793	0.977	0.889	0.00337118	ENSG00000159111	MRPL10
2.77354e-08	0.280224	0.775	0.454	0.000760365	ENSG00000204316	MRPL38
8.67777e-07	0.504368	0.771	0.528	0.0237901	ENSG00000259595	NA
1.79502e-08	0.328721	1	1	0.000492105	ENSG00000055950	MRPL43
8.78081e-14	0.814453	0.931	0.694	2.40726e-09	ENSG00000062582	MRPS24
2.672e-08	0.505892	0.78	0.583	0.000732529	ENSG00000213684	NA
7.87267e-10	0.506572	0.995	0.991	2.15829e-05	ENSG00000218227	NA
8.81542e-10	0.584556	1	1	2.41675e-05	ENSG00000147586	MRPS28
3.16252e-08	0.507918	0.573	0.25	0.000867004	ENSG00000230777	NA
1.44729e-09	0.600961	0.995	0.963	3.96774e-05	ENSG00000102854	MSLN
8.404e-10	0.909771	0.807	0.463	2.30396e-05	ENSG00000164078	MST1R
2.26863e-06	0.528213	0.977	0.833	0.0621944	ENSG00000242114	MTFP1
4.59285e-07	0.514552	0.766	0.556	0.0125913	ENSG00000256364	NA
2.5666e-06	0.596649	0.849	0.667	0.0703635	ENSG00000148824	MTG1
5.05159e-07	0.514934	0.606	0.343	0.0138489	ENSG00000235225	NA
1.27229e-06	0.452733	0.931	0.704	0.0348799	ENSG00000198793	MTOR
4.81616e-13	0.718036	0.858	0.62	1.32035e-08	ENSG00000256618	MTRNR2L1
4.1276e-08	0.436706	0.995	0.963	0.00113158	ENSG00000269028	MTRNR2L2
3.27953e-06	0.517593	0.821	0.565	0.0899084	ENSG00000261396	NA
3.44172e-06	0.574431	0.995	0.917	0.0943547	ENSG00000255823	MTRNR2L8
1.11456e-07	0.337965	0.991	0.991	0.00305557	ENSG00000173171	MTX1
5.33492e-08	0.783188	0.977	0.944	0.00146257	ENSG00000136997	MYC
1.18621e-14	0.828049	1	0.963	3.25199e-10	ENSG00000100345	MYH9
6.49857e-07	-0.28401	1	1	0.0178158	ENSG00000101608	MYL12A
9.49626e-09	0.621735	0.931	0.722	0.00026034	ENSG00000140795	MYLK3
1.34221e-08	0.444694	0.995	1	0.000367967	ENSG00000157483	MYO1E
9.63407e-09	0.610096	0.968	0.843	0.000264118	ENSG00000138347	MYPN
1.75558e-09	0.700454	0.991	0.954	4.81291e-05	ENSG00000147813	NAPRT
5.02428e-07	0.575129	0.95	0.824	0.0137741	ENSG00000135372	NAT10
1.96545e-18	-0.467053	1	1	5.38827e-14	ENSG00000198763	ND2
4.27328e-19	-0.412272	1	1	1.17152e-14	ENSG00000198886	ND4
7.72869e-12	0.504207	1	1	2.11882e-07	ENSG00000212907	ND4L
2.22919e-09	-0.257271	1	1	6.11133e-05	ENSG00000198786	ND5
2.28491e-06	0.526559	0.789	0.5	0.0626409	ENSG00000267801	NA
7.24656e-07	-0.338152	1	1	0.0198664	ENSG00000198695	ND6
6.24182e-08	0.397371	1	1	0.0017112	ENSG00000131507	NDFIP1
5.36808e-07	-0.316659	0.995	1	0.0147166	ENSG00000119421	NDUFA8
1.15773e-07	0.530726	0.95	0.889	0.00317391	ENSG00000254285	NA
1.57758e-06	-0.197347	1	1	0.0432493	ENSG00000166136	NDUFB8
3.60877e-07	0.531961	0.927	0.898	0.00989344	ENSG00000224415	NA
3.39659e-07	0.53205	0.968	0.972	0.00931176	ENSG00000269888	NA
2.24664e-06	0.514707	0.977	0.861	0.0615916	ENSG00000204386	NEU1
4.61058e-15	0.533749	1	1	1.26399e-10	ENSG00000218426	NA
5.28376e-08	0.628477	0.995	0.981	0.00144854	ENSG00000100906	NFKBIA
8.22281e-07	0.442077	0.982	0.843	0.0225428	ENSG00000196865	NHLRC2
2.81576e-21	1.19287	0.982	0.852	7.7194e-17	ENSG00000243678	NME2
6.62253e-07	0.49715	0.959	0.898	0.0181557	ENSG00000184967	NOC4L
2.62083e-06	0.540518	0.789	0.639	0.07185	ENSG00000226564	NA
2.8421e-08	0.758964	0.894	0.694	0.000779161	ENSG00000260032	NORAD
2.50905e-09	0.386492	1	1	6.87857e-05	ENSG00000113389	NPR3
3.4785e-07	0.542308	0.706	0.491	0.00953632	ENSG00000232187	NA
1.15844e-08	0.447418	0.995	0.972	0.000317587	ENSG00000103148	NPRL3
2.35975e-07	1.00173	0.839	0.639	0.00646925	ENSG00000119508	NR4A3
7.40611e-08	0.421253	1	1	0.00203039	ENSG00000213281	NRAS
1.67387e-06	0.545243	0.94	0.87	0.0458892	ENSG00000256116	NA
1.86341e-07	1.13053	0.532	0.231	0.00510854	ENSG00000074527	NTN4
3.49824e-07	-0.227302	1	1	0.00959041	ENSG00000165609	NUDT5
2.49517e-10	0.522252	1	1	6.8405e-06	ENSG00000030066	NUP160
2.22042e-07	0.546955	0.95	0.88	0.00608729	ENSG00000213362	NA
3.83527e-07	0.460886	0.995	0.991	0.0105144	ENSG00000095319	NUP188
3.59332e-06	0.673492	0.972	0.907	0.098511	ENSG00000132182	NUP210
1.04822e-06	0.551412	0.505	0.259	0.028737	ENSG00000271969	NA
4.0527e-11	0.552129	0.995	0.963	1.11105e-06	ENSG00000258092	NA
2.63992e-07	0.474222	1	1	0.00723733	ENSG00000110713	NUP98
8.04424e-08	0.552372	0.72	0.454	0.00220533	ENSG00000228499	NA
4.70314e-08	0.553783	0.803	0.639	0.00128937	ENSG00000226243	NA
7.45246e-08	0.852938	0.683	0.417	0.00204309	ENSG00000144460	NYAP2
1.07291e-06	-0.17999	1	1	0.0294138	ENSG00000104904	OAZ1
1.35286e-09	0.557079	1	1	3.70886e-05	ENSG00000279069	NA
3.61213e-09	0.662885	0.986	0.954	9.90266e-05	ENSG00000105953	OGDH
1.62484e-06	1.06318	0.491	0.213	0.044545	ENSG00000178814	OPLAH
5.14527e-08	0.60339	0.986	0.898	0.00141058	ENSG00000184792	OSBP2
1.6588e-08	-0.782417	0.922	0.963	0.00045476	ENSG00000264522	OTUD7B
2.36199e-06	0.524932	0.959	0.898	0.0647539	ENSG00000154124	OTULIN
2.22687e-10	0.758187	0.954	0.815	6.10497e-06	ENSG00000100836	PABPN1
1.44717e-06	0.607382	0.839	0.602	0.039674	ENSG00000065600	PACC1
1.19543e-10	0.43805	1	0.981	3.27727e-06	ENSG00000180370	PAK2
9.71276e-09	0.499847	0.995	0.954	0.000266275	ENSG00000129116	PALLD
2.08928e-08	0.565091	0.986	0.981	0.000572776	ENSG00000225178	NA
1.68483e-07	0.53159	0.858	0.704	0.00461896	ENSG00000217930	PAM16
2.91648e-08	0.566888	0.94	0.843	0.000799553	ENSG00000127589	NA
1.53797e-07	0.296971	1	1	0.00421635	ENSG00000143799	PARP1
8.74919e-08	0.570121	0.963	0.87	0.00239859	ENSG00000276850	NA
5.22924e-07	0.348807	0.995	0.954	0.014336	ENSG00000197702	PARVA
2.78188e-06	0.571359	0.619	0.306	0.0762651	ENSG00000223528	NA
1.95659e-07	0.395153	0.739	0.454	0.005364	ENSG00000100731	PCNX1
1.9345e-07	0.369478	1	1	0.00530342	ENSG00000163110	PDLIM5
6.83978e-07	0.791464	0.679	0.38	0.0187513	ENSG00000173517	PEAK1
3.52976e-11	0.38592	1	1	9.67685e-07	ENSG00000112378	PERP
4.78754e-09	0.626275	0.963	0.787	0.000131251	ENSG00000121680	PEX16
3.0214e-08	0.608827	0.986	0.972	0.000828318	ENSG00000141959	PFKL
6.44538e-09	0.302814	1	1	0.0001767	ENSG00000079739	PGM1
2.74305e-12	0.522558	1	0.981	7.52007e-08	ENSG00000101856	PGRMC1
5.62493e-08	0.57024	0.977	0.889	0.00154207	ENSG00000118482	PHF3
4.9163e-08	0.582396	1	0.991	0.0013478	ENSG00000187653	NA
6.22296e-11	0.712316	1	1	1.70602e-06	ENSG00000181649	PHLDA2
1.02508e-08	0.503582	0.991	0.935	0.000281026	ENSG00000006576	PHTF2
1.74025e-06	0.644973	0.936	0.796	0.0477089	ENSG00000165195	PIGA
9.53354e-08	0.508383	0.995	0.963	0.00261362	ENSG00000241878	PISD
1.03122e-12	0.34461	1	1	2.82709e-08	ENSG00000067225	PKM
1.01617e-12	0.650962	0.986	0.972	2.78584e-08	ENSG00000145287	PLAC8
9.50617e-07	0.430255	1	0.981	0.0260612	ENSG00000152952	PLOD2
5.33657e-07	0.71089	0.927	0.787	0.0146302	ENSG00000105520	PLPPR2
7.87615e-09	0.596919	0.867	0.704	0.000215925	ENSG00000224550	NA
8.89645e-09	0.824372	0.991	0.981	0.000243896	ENSG00000196576	PLXNB2
2.03948e-06	0.598485	0.252	0.037	0.0559124	ENSG00000272055	NA
2.24647e-06	0.443557	1	0.991	0.061587	ENSG00000100941	PNN
4.18399e-09	0.541674	1	0.991	0.000114704	ENSG00000189266	PNRC2
3.55152e-08	0.643461	0.977	0.917	0.00097365	ENSG00000062822	POLD1
1.09948e-07	0.507749	0.858	0.574	0.00301423	ENSG00000185900	POMK
2.38931e-06	0.386487	1	1	0.065503	ENSG00000127948	POR
5.41819e-09	1.32474	0.908	0.769	0.00014854	ENSG00000125534	PPDPF
2.93935e-09	0.603888	0.711	0.38	8.05822e-05	ENSG00000230508	NA
1.13799e-07	0.479329	0.972	0.796	0.0031198	ENSG00000110841	PPFIBP1
1.07312e-09	-0.232414	1	1	2.94195e-05	ENSG00000196262	PPIA
3.3498e-19	0.859269	1	0.991	9.18348e-15	ENSG00000158615	PPP1R15B
5.17577e-08	0.543102	0.904	0.704	0.00141894	ENSG00000148840	PPRC1
1.27284e-06	0.459734	0.991	0.907	0.0348948	ENSG00000138078	PREPL
1.11009e-09	0.463343	0.995	0.991	3.04331e-05	ENSG00000132356	PRKAA1
1.31215e-06	0.371633	1	0.991	0.0359726	ENSG00000126457	PRMT1
8.25056e-09	0.751439	0.858	0.62	0.000226189	ENSG00000198890	PRMT6
2.3447e-06	0.448378	0.995	0.926	0.0642799	ENSG00000132600	PRMT7
5.54494e-09	0.556442	0.995	0.935	0.000152014	ENSG00000171867	PRNP
9.32913e-07	0.346741	1	0.991	0.0255758	ENSG00000105618	PRPF31
1.71264e-08	0.545787	0.991	0.991	0.000469521	ENSG00000174231	PRPF8
2.25984e-11	0.619426	0.995	1	6.19536e-07	ENSG00000100902	PSMA6
1.7835e-08	0.617417	0.945	0.787	0.000488946	ENSG00000204261	PSMB8-AS1
2.85576e-11	-0.480143	1	1	7.82906e-07	ENSG00000101843	PSMD10
7.85847e-08	0.358223	1	1	0.0021544	ENSG00000131467	PSME3
1.13277e-09	0.616891	0.885	0.769	3.10548e-05	ENSG00000230897	NA
3.41315e-06	0.635484	0.817	0.62	0.0935716	ENSG00000076201	PTPN23
2.07468e-06	0.516901	0.904	0.787	0.0568775	ENSG00000152894	PTPRK
4.62497e-07	0.660233	0.899	0.704	0.0126794	ENSG00000187024	PTRH1
2.29093e-10	0.708832	0.995	1	6.28059e-06	ENSG00000073008	PVR
1.27761e-06	0.517971	0.977	0.907	0.0350257	ENSG00000104524	PYCR3
2.4113e-12	0.618347	0.917	0.694	6.61059e-08	ENSG00000242992	NA
1.96564e-07	0.852697	0.578	0.287	0.0053888	ENSG00000165661	QSOX2
2.21249e-06	0.228387	1	1	0.0606554	ENSG00000109113	RAB34
2.59665e-07	0.360919	1	0.991	0.00711872	ENSG00000105404	RABAC1
2.66341e-07	0.444437	0.995	0.954	0.00730173	ENSG00000031823	RANBP3
2.61862e-06	0.392488	0.986	0.981	0.0717894	ENSG00000100401	RANGAP1
3.40704e-07	-0.30344	1	1	0.00934041	ENSG00000119707	RBM25
6.35279e-07	0.49092	0.849	0.556	0.0174162	ENSG00000159200	RCAN1
1.75476e-06	0.462924	0.954	0.796	0.0481067	ENSG00000120158	RCL1
9.16153e-09	0.592052	0.995	0.944	0.000251163	ENSG00000142552	RCN3
1.15458e-06	0.631284	0.963	0.963	0.0316527	ENSG00000242396	NA
7.5063e-07	0.437424	0.995	0.981	0.0205785	ENSG00000006015	REX1BD
6.72661e-07	0.419365	1	0.944	0.018441	ENSG00000131263	RLIM
6.37852e-08	0.76531	0.317	0.056	0.00174867	ENSG00000278771	RN7SL3
4.98292e-07	0.861501	0.541	0.269	0.0136607	ENSG00000201558	RNVU1-6
1.81865e-10	-0.209749	1	1	4.98582e-06	ENSG00000198755	RPL10A
3.0044e-06	-0.148123	1	1	0.0823656	ENSG00000142676	RPL11
2.61113e-10	0.605262	1	1	7.15842e-06	ENSG00000236552	RPL13AP5
1.30674e-07	-0.13259	1	1	0.00358242	ENSG00000174748	RPL15
6.18773e-07	0.439783	1	1	0.0169637	ENSG00000265681	RPL17
1.08315e-06	-0.174987	1	1	0.0296946	ENSG00000122026	RPL21
1.02967e-06	-0.157949	1	1	0.0282283	ENSG00000125691	RPL23
5.46866e-18	-0.268719	1	1	1.49923e-13	ENSG00000198242	RPL23A
4.20762e-26	-0.425637	1	1	1.15352e-21	ENSG00000161970	RPL26
2.74223e-06	-0.194753	1	1	0.0751781	ENSG00000100316	RPL3
4.91874e-07	-0.167826	1	1	0.0134847	ENSG00000144713	RPL32
2.7163e-08	-0.261889	1	1	0.000744673	ENSG00000109475	RPL34
1.03296e-06	-0.179716	1	1	0.0283187	ENSG00000182899	RPL35A
1.09774e-07	-0.236186	1	1	0.00300946	ENSG00000165502	RPL36AL
5.2866e-11	0.655253	0.968	0.843	1.44932e-06	ENSG00000242071	NA
2.53409e-12	0.655589	1	0.991	6.94721e-08	ENSG00000279483	NA
6.90046e-12	-0.267141	1	1	1.89176e-07	ENSG00000174444	RPL4
5.39896e-12	-0.24998	1	1	1.48012e-07	ENSG00000089009	RPL6
2.23653e-16	-0.369862	1	1	6.13146e-12	ENSG00000147604	RPL7
5.51696e-10	-0.273369	1	1	1.51247e-05	ENSG00000163682	RPL9
4.73039e-07	-0.210906	1	1	0.0129684	ENSG00000089157	RPLP0
3.45827e-12	-0.240832	1	1	9.48084e-08	ENSG00000110700	RPS13
1.19257e-14	-0.325889	1	1	3.26944e-10	ENSG00000134419	RPS15A
8.19903e-14	-0.283908	1	1	2.24777e-09	ENSG00000182774	RPS17
4.95077e-07	-0.265779	1	1	0.0135725	ENSG00000008988	RPS20
4.39927e-09	-0.220853	1	1	0.000120606	ENSG00000118181	RPS25
3.33081e-06	-0.164177	1	1	0.0913141	ENSG00000143947	RPS27A
2.34885e-10	-0.245841	1	1	6.43938e-06	ENSG00000145425	RPS3A
3.87324e-23	-0.346148	1	1	1.06185e-18	ENSG00000198034	RPS4X
2.80873e-21	-0.326451	1	1	7.70013e-17	ENSG00000137154	RPS6
1.17532e-06	0.723337	0.94	0.944	0.0322215	ENSG00000141564	RPTOR
3.09605e-07	0.363491	1	0.991	0.00848782	ENSG00000189306	RRP7A
7.82543e-07	0.59015	0.931	0.815	0.0214534	ENSG00000114767	RRP9
9.707e-08	0.74166	0.931	0.713	0.00266117	ENSG00000188636	RTL6
4.32074e-07	0.610718	0.872	0.639	0.0118453	ENSG00000130347	RTN4IP1
1.6019e-17	0.481293	1	1	4.3916e-13	ENSG00000196154	S100A4
4.60036e-09	-0.344165	0.995	1	0.000126119	ENSG00000160633	SAFB
1.44413e-11	0.670741	0.972	0.917	3.95909e-07	ENSG00000267105	NA
1.91965e-06	0.461944	1	0.991	0.0526271	ENSG00000099194	SCD
6.28033e-10	-0.410105	0.991	1	1.72175e-05	ENSG00000167985	SDHAF2
2.72047e-11	0.674406	0.991	0.972	7.45816e-07	ENSG00000256393	NA
1.17928e-06	0.632885	0.844	0.593	0.0323299	ENSG00000170786	SDR16C5
5.36917e-07	0.305293	1	1	0.0147196	ENSG00000198832	SELENOM
2.14545e-06	0.564834	0.876	0.639	0.0588175	ENSG00000103037	SETD6
6.17938e-11	0.927579	0.766	0.407	1.69408e-06	ENSG00000136169	SETDB2
1.00763e-09	0.976861	0.862	0.593	2.76242e-05	ENSG00000104897	SF3A2
1.8744e-09	-0.505387	0.991	1	5.13865e-05	ENSG00000166224	SGPL1
3.89323e-09	0.695548	0.977	0.935	0.000106733	ENSG00000100359	SGSM3
9.08293e-11	-0.312291	1	1	2.49008e-06	ENSG00000109686	SH3D19
2.78679e-06	0.707625	0.839	0.648	0.0763999	ENSG00000204351	SKIV2L
9.73226e-10	0.687265	1	1	2.6681e-05	ENSG00000211459	NA
9.32841e-07	0.325711	1	1	0.0255738	ENSG00000155380	SLC16A1
1.81086e-09	0.462569	1	0.991	4.96447e-05	ENSG00000108528	SLC25A11
2.37183e-09	0.689934	0.972	0.917	6.50238e-05	ENSG00000257809	NA
1.27468e-06	0.40411	0.982	0.954	0.0349454	ENSG00000100372	SLC25A17
3.59225e-07	0.255494	1	1	0.00984815	ENSG00000013306	SLC25A39
3.01493e-07	1.26947	0.642	0.417	0.00826542	ENSG00000167114	SLC27A4
3.64505e-06	0.503123	0.995	0.944	0.099929	ENSG00000117394	SLC2A1
3.82856e-08	0.564703	0.853	0.574	0.0010496	ENSG00000189339	SLC35E2B
9.0836e-08	0.357689	1	1	0.00249027	ENSG00000134294	SLC38A2
2.50489e-09	0.700028	0.982	0.944	6.86714e-05	ENSG00000255050	NA
8.18157e-07	0.524317	0.963	0.889	0.0224298	ENSG00000076351	SLC46A1
2.83165e-08	0.736015	0.931	0.704	0.000776296	ENSG00000164889	SLC4A2
2.9484e-06	-0.313227	0.986	1	0.0808304	ENSG00000137776	SLTM
2.20801e-12	0.704984	0.963	0.88	6.05326e-08	ENSG00000213763	NA
3.63611e-11	0.707316	0.899	0.759	9.96839e-07	ENSG00000275488	NA
4.17355e-07	0.473039	0.995	0.972	0.0114418	ENSG00000175387	SMAD2
1.29567e-07	0.681245	0.771	0.454	0.00355207	ENSG00000166949	SMAD3
8.27854e-09	0.662124	0.922	0.741	0.000226956	ENSG00000214194	SMIM30
3.95867e-08	0.490421	1	0.944	0.00108527	ENSG00000173267	SNCG
4.98271e-07	0.382173	1	0.991	0.0136601	ENSG00000197157	SND1
8.09753e-09	0.659351	0.995	1	0.000221994	ENSG00000266402	SNHG25
2.32438e-06	-0.175526	1	1	0.063723	ENSG00000175061	SNHG29
1.48415e-07	0.440638	1	1	0.0040688	ENSG00000255198	SNHG9
1.5383e-06	0.832648	0.413	0.176	0.0421726	ENSG00000265185	SNORD3B-1
1.14664e-14	0.636816	1	1	3.14351e-10	ENSG00000144028	SNRNP200
3.67489e-07	-0.279367	0.995	1	0.0100747	ENSG00000060688	SNRNP40
2.09716e-08	0.715981	1	0.991	0.000574937	ENSG00000267598	NA
9.86443e-08	0.491553	0.977	0.824	0.00270433	ENSG00000106266	SNX8
2.54207e-12	-0.666043	1	0.991	6.96908e-08	ENSG00000124766	SOX4
4.28422e-08	0.916267	0.638	0.324	0.00117452	ENSG00000159674	SPON2
2.83045e-06	0.527112	0.991	0.917	0.0775968	ENSG00000198917	SPOUT1
2.44066e-08	0.720865	0.821	0.62	0.000669107	ENSG00000225224	NA
3.8204e-07	0.483479	0.991	0.954	0.0104736	ENSG00000167778	SPRYD3
2.37367e-06	0.467846	0.995	0.981	0.0650742	ENSG00000197694	SPTAN1
6.07482e-08	0.488155	0.995	1	0.00166541	ENSG00000115306	SPTBN1
4.96685e-07	0.427256	1	1	0.0136166	ENSG00000161011	SQSTM1
4.81587e-07	0.730537	0.606	0.296	0.0132027	ENSG00000259802	NA
7.09202e-12	0.730832	0.986	0.991	1.94428e-07	ENSG00000219507	NA
5.19289e-07	0.361032	1	0.981	0.0142363	ENSG00000145545	SRD5A1
5.39516e-11	0.598419	0.995	0.972	1.47908e-06	ENSG00000087087	SRRT
1.55728e-09	0.36038	1	1	4.26927e-05	ENSG00000136450	SRSF1
1.03303e-13	0.5236	1	0.991	2.83204e-09	ENSG00000100650	SRSF5
1.08135e-09	0.516201	1	1	2.96451e-05	ENSG00000115875	SRSF7
5.51087e-07	-0.340422	1	1	0.0151081	ENSG00000124783	SSR1
1.29285e-12	-0.35964	1	1	3.54434e-08	ENSG00000163479	SSR2
1.49233e-08	0.258764	1	1	0.000409122	ENSG00000114850	SSR3
1.53485e-06	0.748525	0.67	0.426	0.0420778	ENSG00000214826	NA
5.83253e-10	0.751246	0.94	0.861	1.59899e-05	ENSG00000178715	NA
1.13976e-10	0.904467	0.867	0.602	3.12465e-06	ENSG00000164211	STARD4
1.33201e-07	0.755369	0.771	0.481	0.0036517	ENSG00000246859	STARD4-AS1
2.06338e-06	0.601226	0.972	0.898	0.0565675	ENSG00000166888	STAT6
1.31246e-06	0.921666	0.606	0.333	0.0359812	ENSG00000127954	STEAP4
6.35483e-10	0.522206	0.991	0.944	1.74218e-05	ENSG00000134602	STK26
9.65933e-13	0.762183	0.972	0.889	2.64811e-08	ENSG00000226085	NA
4.68738e-07	0.489055	0.917	0.685	0.0128504	ENSG00000136874	STX17
4.80166e-07	0.617979	0.95	0.759	0.0131637	ENSG00000076944	STXBP2
1.62778e-06	0.358613	1	0.972	0.0446256	ENSG00000184900	SUMO3
1.36742e-14	0.767285	1	1	3.74879e-10	ENSG00000225616	NA
5.10678e-13	0.769115	0.982	0.935	1.40002e-08	ENSG00000227097	NA
2.82193e-06	0.644123	0.885	0.676	0.0773633	ENSG00000171992	SYNPO
5.0041e-10	0.65586	0.995	0.917	1.37187e-05	ENSG00000138162	TACC2
8.67159e-09	0.77389	0.784	0.602	0.000237732	ENSG00000213453	NA
1.43202e-07	0.739193	0.872	0.657	0.00392589	ENSG00000103168	TAF1C
2.40767e-11	0.77478	0.959	0.898	6.60063e-07	ENSG00000197582	NA
6.71035e-08	0.552274	0.963	0.87	0.00183964	ENSG00000168394	TAP1
2.27456e-11	0.779822	0.986	0.935	6.2357e-07	ENSG00000235174	NA
2.61339e-07	0.399987	0.922	0.75	0.0071646	ENSG00000263327	TAPT1-AS1
4.60981e-07	0.676264	0.95	0.843	0.0126378	ENSG00000197226	TBC1D9B
3.1951e-07	0.876045	0.959	0.889	0.00875937	ENSG00000176907	TCIM
7.38608e-11	-0.701649	0.913	0.935	2.02489e-06	ENSG00000213123	TCTEX1D2
6.44403e-09	-0.456869	1	0.991	0.000176663	ENSG00000135269	TES
1.88157e-12	0.707814	0.995	0.963	5.15833e-08	ENSG00000173451	THAP2
2.03054e-09	-0.43211	0.995	0.991	5.56673e-05	ENSG00000159445	THEM4
1.08125e-06	0.635847	0.922	0.824	0.0296426	ENSG00000130193	THEM6
1.6383e-07	-0.461302	0.972	0.972	0.0044914	ENSG00000075336	TIMM21
4.20785e-16	0.806367	0.94	0.796	1.15358e-11	ENSG00000215006	NA
2.19442e-11	-0.382474	1	1	6.01599e-07	ENSG00000265354	TIMM23
2.77997e-07	0.56052	0.858	0.648	0.00762129	ENSG00000204152	TIMM23B
2.08265e-08	0.433384	1	1	0.000570958	ENSG00000163931	TKT
1.30259e-09	0.419757	0.995	1	3.57105e-05	ENSG00000117500	TMED5
7.42203e-07	0.338177	0.798	0.472	0.0203475	ENSG00000121895	TMEM156
2.21395e-12	0.629011	1	0.981	6.06954e-08	ENSG00000112697	TMEM30A
6.27552e-07	0.741176	0.683	0.417	0.0172043	ENSG00000180694	TMEM64
2.81237e-07	1.21311	0.532	0.241	0.00771012	ENSG00000232810	TNF
1.60597e-09	1.14043	0.917	0.704	4.40277e-05	ENSG00000118503	TNFAIP3
3.9003e-07	0.730268	0.936	0.769	0.0106927	ENSG00000145779	TNFAIP8
1.63936e-07	1.0849	0.541	0.241	0.00449432	ENSG00000174292	TNK1
1.95594e-15	0.84295	0.674	0.25	5.36221e-11	ENSG00000213925	NA
1.67656e-06	0.711361	0.683	0.389	0.0459628	ENSG00000131746	TNS4
7.2129e-12	0.660821	1	1	1.97742e-07	ENSG00000175768	TOMM5
4.99531e-08	0.523488	0.977	0.88	0.00136946	ENSG00000111907	TPD52L1
2.87407e-06	0.614307	0.78	0.546	0.0787927	ENSG00000196511	TPK1
1.1869e-06	0.292527	1	1	0.0325389	ENSG00000198467	TPM2
2.67919e-06	0.265038	1	0.935	0.07345	ENSG00000134900	TPP2
2.4451e-07	0.341233	1	0.991	0.00670325	ENSG00000136527	TRA2B
9.18772e-10	0.614944	0.982	0.917	2.51881e-05	ENSG00000170638	TRABD
2.20737e-07	0.88781	0.991	0.963	0.00605151	ENSG00000210077	NA
1.14274e-10	0.653563	1	0.954	3.13283e-06	ENSG00000131653	TRAF7
1.45123e-06	0.246432	1	1	0.0397854	ENSG00000126602	TRAP1
2.17002e-06	0.611263	0.849	0.62	0.0594912	ENSG00000167632	TRAPPC9
1.12315e-08	1.39576	0.619	0.306	0.000307911	ENSG00000173334	TRIB1
3.28076e-07	0.5759	0.904	0.667	0.00899419	ENSG00000132481	TRIM47
6.55675e-07	0.681028	0.922	0.806	0.0179753	ENSG00000153827	TRIP12
3.16693e-06	0.401266	0.954	0.861	0.0868214	ENSG00000165832	TRUB1
1.55295e-06	0.924242	0.427	0.167	0.0425741	ENSG00000265096	NA
8.62786e-10	0.741699	0.986	0.935	2.36533e-05	ENSG00000103197	TSC2
1.06569e-30	1.17017	0.995	0.926	2.9216e-26	ENSG00000106537	TSPAN13
1.74378e-09	0.945273	0.83	0.657	4.78058e-05	ENSG00000235605	NA
4.10926e-07	0.264869	1	1	0.0112655	ENSG00000167721	TSR1
6.6394e-09	0.41784	0.995	1	0.000182019	ENSG00000104522	TSTA3
1.91025e-08	0.533487	0.885	0.62	0.000523694	ENSG00000243725	TTC4
1.23397e-16	0.951169	0.853	0.537	3.38293e-12	ENSG00000215492	NA
1.45726e-08	0.953796	0.94	0.806	0.000399508	ENSG00000281383	NA
2.91039e-06	0.65711	0.853	0.731	0.0797883	ENSG00000114999	TTL
2.39757e-07	0.34598	1	1	0.00657293	ENSG00000123416	TUBA1B
9.24366e-08	-0.503388	0.995	1	0.00253415	ENSG00000117862	TXNDC12
2.21378e-07	0.99182	0.876	0.722	0.00606907	ENSG00000105397	TYK2
2.60402e-09	0.978374	0.862	0.602	7.13891e-05	ENSG00000244151	NA
1.49148e-06	0.615658	0.968	0.889	0.0408888	ENSG00000063244	U2AF2
1.704e-10	0.649874	0.982	0.907	4.67151e-06	ENSG00000108312	UBTF
2.37882e-07	-0.442951	0.986	0.981	0.00652155	ENSG00000118939	UCHL3
7.92265e-11	0.437156	1	1	2.172e-06	ENSG00000140740	UQCRC2
1.15456e-06	1.01214	0.514	0.241	0.0316523	ENSG00000257453	NA
2.56361e-07	0.658535	0.839	0.583	0.00702814	ENSG00000135763	URB2
1.81775e-09	-0.477394	1	1	4.98335e-05	ENSG00000124422	USP22
2.33454e-10	0.610099	0.995	0.926	6.40014e-06	ENSG00000111667	USP5
3.7173e-07	0.661848	0.821	0.593	0.010191	ENSG00000145390	USP53
3.16436e-08	0.526278	0.982	0.88	0.00086751	ENSG00000120800	UTP20
6.81523e-08	0.694588	0.995	0.991	0.0018684	ENSG00000108828	VAT1
1.03792e-06	0.560615	0.794	0.537	0.0284545	ENSG00000134215	VAV3
1.10011e-06	0.364567	1	1	0.0301595	ENSG00000035403	VCL
1.65922e-11	0.810606	0.959	0.824	4.54874e-07	ENSG00000206538	VGLL3
4.56252e-11	-0.350642	1	1	1.25082e-06	ENSG00000167397	VKORC1
2.93911e-06	0.504385	0.95	0.833	0.0805756	ENSG00000129003	VPS13C
2.15862e-06	-0.275816	1	1	0.0591786	ENSG00000111237	VPS29
3.04393e-06	0.400889	0.766	0.5	0.0834494	ENSG00000102763	VWA8
5.74745e-08	-0.487234	1	1	0.00157566	ENSG00000140105	WARS1
3.59731e-10	0.461927	1	0.991	9.86203e-06	ENSG00000071127	WDR1
4.98073e-07	0.612005	0.752	0.454	0.0136547	ENSG00000118965	WDR35
2.04147e-07	0.366095	1	1	0.00559669	ENSG00000136918	WDR38
3.55845e-06	0.522063	0.56	0.278	0.0975549	ENSG00000091157	WDR7
4.05318e-08	0.620173	0.904	0.583	0.00111118	ENSG00000115935	WIPF1
6.61858e-13	1.1832	0.67	0.296	1.81448e-08	ENSG00000224791	NA
2.25108e-07	0.591001	0.904	0.639	0.00617134	ENSG00000073050	XRCC1
4.63969e-08	0.448772	0.995	0.981	0.00127197	ENSG00000161179	YDJC
2.79355e-06	0.565405	0.959	0.926	0.076585	ENSG00000130733	YIPF2
3.62783e-12	0.685124	0.991	0.954	9.94569e-08	ENSG00000170027	YWHAG
1.47322e-11	1.24867	0.661	0.25	4.03885e-07	ENSG00000224516	NA
3.72016e-10	0.781248	0.899	0.657	1.01988e-05	ENSG00000066422	ZBTB11
8.08048e-11	0.91154	0.862	0.602	2.21526e-06	ENSG00000256628	ZBTB11-AS1
4.03932e-09	0.673125	0.853	0.602	0.000110738	ENSG00000177485	ZBTB33
1.53868e-06	0.61993	0.881	0.685	0.042183	ENSG00000100403	ZC3H7B
9.83813e-12	0.646755	0.995	0.944	2.69712e-07	ENSG00000133858	ZFC3H1
5.22462e-07	0.621654	0.89	0.694	0.0143233	ENSG00000197714	ZNF460
